# Molecular phenotyping of colorectal neoplasia shows dynamic and adaptive cancer stem cell population admixture

**DOI:** 10.1101/2022.06.11.495729

**Authors:** Ester Gil Vazquez, Nadia Nasreddin, Gabriel N Valbuena, Eoghan J Mulholland, Hayley L Belnoue-Davis, Holly Eggington, Ryan O Schenck, Valérie M Wouters, Pratyaksha Wirapati, Kathryn Gilroy, Tamsin R M Lannagan, Dustin J Flanagan, Arafath K Najumudeen, Sulochana Omwenga, Amy M B McCorry, Alistair Easton, Viktor H Koelzer, James E East, Dion Morton, Livio Trusolino, Timothy Maughan, Andrew D Campbell, Maurice B Loughrey, Philip D Dunne, Petros Tsantoulis, David J Huels, Sabine Tejpar, Owen Sansom, Simon J Leedham

**Author notes:** Correspondence should be addressed to S.J.L. Joint first authors (Ester Gil Vazquez, Nadia Nasreddin).

## Abstract

Intestinal homeostasis is underpinned by *LGR5+ve* crypt-base columnar stem cells (CBCs), but following injury, dedifferentiation results in the emergence of *LGR5-ve* regenerative stem cell populations (RSCs), characterised by fetal transcriptional profiles. Neoplasia hijacks regenerative signalling, so we assessed the distribution of CBCs and RSCs in mouse and human intestinal tumors. Using combined molecular-morphological analysis we demonstrate variable expression of stem cell markers across a range of lesions. The degree of CBC-RSC admixture was associated with both epithelial mutation and microenvironmental signalling disruption, and could be mapped across disease molecular subtypes. The CBC-RSC equilibrium was adaptive, with a dynamic response to acute selective pressure, and adaptability was associated with chemoresistance. We propose a fitness landscape model where individual tumors have equilibrated stem cell population distributions along a CBC-RSC phenotypic axis. Cellular plasticity is represented by position shift along this axis, and is influenced by cell-intrinsic, extrinsic and therapeutic selective pressures.
