## Supplementary Table 1 - RSC gene list for "Molecular phenotyping of colorectal neoplasia shows dynamic and adaptive cancer stem cell population admixture"

ensembl_gene_id	external_gene_name	hsapiens_homolog_ensembl_gene	hsapiens_homolog_associated_gene_name
ENSMUSG00000026831	1700007K13Rik	ENSG00000160345	C9orf116
ENSMUSG00000073598	1700066B19Rik	ENSG00000283288	SMIM33
ENSMUSG00000054951	9130008F23Rik	ENSG00000197261	C6orf141
ENSMUSG00000028970	Abcb1b	ENSG00000085563	ABCB1
ENSMUSG00000018381	Abi3	ENSG00000108798	ABI3
ENSMUSG00000030935	Acsm3	ENSG00000005187	ACSM3
ENSMUSG00000061758	Akr1b10	ENSG00000198074	AKR1B10
ENSMUSG00000001642	Akr1b3	ENSG00000085662	AKR1B1
ENSMUSG00000029762	Akr1b8	ENSG00000198074	AKR1B10
ENSMUSG00000022636	Alcam	ENSG00000170017	ALCAM
ENSMUSG00000024659	Anxa1	ENSG00000135046	ANXA1
ENSMUSG00000029484	Anxa3	ENSG00000138772	ANXA3
ENSMUSG00000027712	Anxa5	ENSG00000164111	ANXA5
ENSMUSG00000054702	Ap1s3	ENSG00000152056	AP1S3
ENSMUSG00000033389	Arhgap44	ENSG00000006740	ARHGAP44
ENSMUSG00000037509	Arhgef4	ENSG00000136002	ARHGEF4
ENSMUSG00000098207	Arl14	ENSG00000179674	ARL14
ENSMUSG00000049866	Arl4c	ENSG00000188042	ARL4C
ENSMUSG00000018821	Avpi1	ENSG00000119986	AVPI1
ENSMUSG00000018126	Baiap2l2	ENSG00000128298	BAIAP2L2
ENSMUSG00000045763	Basp1	ENSG00000176788	BASP1
ENSMUSG00000026278	Bok	ENSG00000176720	BOK
ENSMUSG00000020785	Camkk1	ENSG00000004660	CAMKK1
ENSMUSG00000041570	Camsap2	ENSG00000118200	CAMSAP2
ENSMUSG00000021373	Cap2	ENSG00000112186	CAP2
ENSMUSG00000035547	Capn5	ENSG00000149260	CAPN5
ENSMUSG00000032373	Car12	ENSG00000074410	CA12
ENSMUSG00000027562	Car2	ENSG00000104267	CA2
ENSMUSG00000037060	Cavin3	ENSG00000170955	CAVIN3
ENSMUSG00000037979	Ccdc92	ENSG00000119242	CCDC92
ENSMUSG00000035385	Ccl2	ENSG00000108691	CCL2
ENSMUSG00000019997	Ccn2	ENSG00000118523	CCN2
ENSMUSG00000051439	Cd14	ENSG00000170458	CD14
ENSMUSG00000005087	Cd44	ENSG00000026508	CD44
ENSMUSG00000018774	Cd68	ENSG00000129226	CD68
ENSMUSG00000002107	Celf2	ENSG00000048740	CELF2
ENSMUSG00000032232	Cgnl1	ENSG00000128849	CGNL1
ENSMUSG00000037725	Ckap2	ENSG00000136108	CKAP2
ENSMUSG00000001270	Ckb	ENSG00000166165	CKB
ENSMUSG00000074195	Clca4b	ENSG00000016602	CLCA4
ENSMUSG00000022512	Cldn1	ENSG00000163347	CLDN1
ENSMUSG00000047501	Cldn4	ENSG00000189143	CLDN4
ENSMUSG00000015093	Clic3	ENSG00000169583	CLIC3
ENSMUSG00000022037	Clu	ENSG00000120885	CLU
ENSMUSG00000004665	Cnn2	ENSG00000064666	CNN2
ENSMUSG00000019866	Crybg1	ENSG00000112297	CRYBG1
ENSMUSG00000032359	Ctsh	ENSG00000103811	CTSH
ENSMUSG00000029154	Cwh43	ENSG00000109182	CWH43
ENSMUSG00000029380	Cxcl1	ENSG00000163739	CXCL1
ENSMUSG00000034855	Cxcl10	ENSG00000169245	CXCL10
ENSMUSG00000018920	Cxcl16	ENSG00000161921	CXCL16
ENSMUSG00000058427	Cxcl2	ENSG00000081041	CXCL2
ENSMUSG00000029371	Cxcl5	ENSG00000163735	CXCL5
ENSMUSG00000029417	Cxcl9	ENSG00000138755	CXCL9
ENSMUSG00000021559	Dapk1	ENSG00000196730	DAPK1
ENSMUSG00000028194	Ddah1	ENSG00000153904	DDAH1
ENSMUSG00000016526	Dyrk3	ENSG00000143479	DYRK3
ENSMUSG00000030208	Emp1	ENSG00000134531	EMP1
ENSMUSG00000022505	Emp2	ENSG00000213853	EMP2
ENSMUSG00000022995	Enah	ENSG00000154380	ENAH
ENSMUSG00000037419	Endod1	ENSG00000149218	ENDOD1
ENSMUSG00000006445	Epha2	ENSG00000142627	EPHA2
ENSMUSG00000026235	Epha4	ENSG00000116106	EPHA4
ENSMUSG00000010080	Epn3	ENSG00000049283	EPN3
ENSMUSG00000043439	Epop	ENSG00000273604	EPOP
ENSMUSG00000006154	Eps8l1	ENSG00000131037	EPS8L1
ENSMUSG00000026048	Ercc5	ENSG00000134899	ERCC5
ENSMUSG00000029377	Ereg	ENSG00000124882	EREG
ENSMUSG00000013089	Etv5	ENSG00000244405	ETV5
ENSMUSG00000017897	Eya2	ENSG00000064655	EYA2
ENSMUSG00000027533	Fabp5	ENSG00000164687	FABP5
ENSMUSG00000054200	Ffar4	ENSG00000186188	FFAR4
ENSMUSG00000008136	Fhl2	ENSG00000115641	FHL2
ENSMUSG00000029781	Fkbp9	ENSG00000122642	FKBP9
ENSMUSG00000031328	Flna	ENSG00000196924	FLNA
ENSMUSG00000036053	Fmnl2	ENSG00000157827	FMNL2
ENSMUSG00000024912	Fosl1	ENSG00000175592	FOSL1
ENSMUSG00000055978	Fut2	ENSG00000176920	FUT2
ENSMUSG00000057092	Fxyd3	ENSG00000089356	FXYD3
ENSMUSG00000015312	Gadd45b	ENSG00000099860	GADD45B
ENSMUSG00000027955	Gask1b	ENSG00000164125	GASK1B
ENSMUSG00000027199	Gatm	ENSG00000171766	GATM
ENSMUSG00000038843	Gcnt1	ENSG00000187210	GCNT1
ENSMUSG00000032226	Gcnt3	ENSG00000140297	GCNT3
ENSMUSG00000042367	Gjb3	ENSG00000188910	GJB3
ENSMUSG00000056888	Glipr1	ENSG00000139278	GLIPR1
ENSMUSG00000029816	Gpnmb	ENSG00000136235	GPNMB
ENSMUSG00000021306	Gpr137b	ENSG00000077585	GPR137B
ENSMUSG00000042808	Gpx2	ENSG00000176153	GPX2
ENSMUSG00000022385	Gtse1	ENSG00000075218	GTSE1
ENSMUSG00000045502	Hcar2	ENSG00000182782	HCAR2
ENSMUSG00000005413	Hmox1	ENSG00000100292	HMOX1
ENSMUSG00000090877	Hspa1b	ENSG00000204388	HSPA1B
ENSMUSG00000059970	Hspa2	ENSG00000126803	HSPA2
ENSMUSG00000004951	Hspb1	ENSG00000106211	HSPB1
ENSMUSG00000029657	Hsph1	ENSG00000120694	HSPH1
ENSMUSG00000010051	Hyal1	ENSG00000114378	HYAL1
ENSMUSG00000062995	Ica1	ENSG00000003147	ICA1
ENSMUSG00000037405	Icam1	ENSG00000090339	ICAM1
ENSMUSG00000020644	Id2	ENSG00000115738	ID2
ENSMUSG00000025492	Ifitm3	ENSG00000142089	IFITM3
ENSMUSG00000043088	Il17re	ENSG00000163701	IL17RE
ENSMUSG00000026981	Il1rn	ENSG00000136689	IL1RN
ENSMUSG00000024810	Il33	ENSG00000137033	IL33
ENSMUSG00000022900	Ildr1	ENSG00000145103	ILDR1
ENSMUSG00000048458	Inka2	ENSG00000197852	INKA2
ENSMUSG00000018899	Irf1	ENSG00000125347	IRF1
ENSMUSG00000015533	Itga2	ENSG00000164171	ITGA2
ENSMUSG00000027087	Itgav	ENSG00000138448	ITGAV
ENSMUSG00000020758	Itgb4	ENSG00000132470	ITGB4
ENSMUSG00000095115	Itpripl2	ENSG00000205730	ITPRIPL2
ENSMUSG00000054342	Kcnn4	ENSG00000104783	KCNN4
ENSMUSG00000031788	Kifc3	ENSG00000140859	KIFC3
ENSMUSG00000025959	Klf7	ENSG00000118263	KLF7
ENSMUSG00000054146	Krt15	ENSG00000171346	KRT15
ENSMUSG00000023043	Krt18	ENSG00000111057	KRT18
ENSMUSG00000006777	Krt23	ENSG00000108244	KRT23
ENSMUSG00000024421	Lama3	ENSG00000053747	LAMA3
ENSMUSG00000028581	Laptm5	ENSG00000162511	LAPTM5
ENSMUSG00000026822	Lcn2	ENSG00000148346	LCN2
ENSMUSG00000032193	Ldlr	ENSG00000130164	LDLR
ENSMUSG00000068220	Lgals1	ENSG00000100097	LGALS1
ENSMUSG00000027134	Lpcat4	ENSG00000176454	LPCAT4
ENSMUSG00000037095	Lrg1	ENSG00000171236	LRG1
ENSMUSG00000020184	Mdm2	ENSG00000135679	MDM2
ENSMUSG00000059149	Mfsd4a	ENSG00000174514	MFSD4A
ENSMUSG00000074217	Misp3	ENSG00000141854	MISP3
ENSMUSG00000032470	Mras	ENSG00000158186	MRAS
ENSMUSG00000039693	Msantd3	ENSG00000066697	MSANTD3
ENSMUSG00000063011	Msln	ENSG00000102854	MSLN
ENSMUSG00000031207	Msn	ENSG00000147065	MSN
ENSMUSG00000032584	Mst1r	ENSG00000164078	MST1R
ENSMUSG00000052105	Mtcl1	ENSG00000168502	MTCL1
ENSMUSG00000094840	Muc3a	ENSG00000169894	MUC3A
ENSMUSG00000079620	Muc4	ENSG00000145113	MUC4
ENSMUSG00000022443	Myh9	ENSG00000100345	MYH9
ENSMUSG00000029832	Nfe2l3	ENSG00000050344	NFE2L3
ENSMUSG00000021025	Nfkbia	ENSG00000100906	NFKBIA
ENSMUSG00000035356	Nfkbiz	ENSG00000144802	NFKBIZ
ENSMUSG00000020826	Nos2	ENSG00000007171	NOS2
ENSMUSG00000019320	Noxo1	ENSG00000196408	NOXO1
ENSMUSG00000053765	Oas1f	ENSG00000089127	OAS1
ENSMUSG00000037606	Osbpl5	ENSG00000021762	OSBPL5
ENSMUSG00000032860	P2ry2	ENSG00000175591	P2RY2
ENSMUSG00000048779	P2ry6	ENSG00000171631	P2RY6
ENSMUSG00000025931	Paqr8	ENSG00000170915	PAQR8
ENSMUSG00000028716	Pdzk1ip1	ENSG00000162366	PDZK1IP1
ENSMUSG00000020205	Phlda1	ENSG00000139289	PHLDA1
ENSMUSG00000010760	Phlda2	ENSG00000181649	PHLDA2
ENSMUSG00000020808	Pimreg	ENSG00000129195	PIMREG
ENSMUSG00000021822	Plau	ENSG00000122861	PLAU
ENSMUSG00000046223	Plaur	ENSG00000011422	PLAUR
ENSMUSG00000020937	Plcd3	ENSG00000161714	PLCD3
ENSMUSG00000035818	Plekhs1	ENSG00000148735	PLEKHS1
ENSMUSG00000021701	Plk2	ENSG00000145632	PLK2
ENSMUSG00000038400	Pmepa1	ENSG00000124225	PMEPA1
ENSMUSG00000024538	Ppic	ENSG00000168938	PPIC
ENSMUSG00000039457	Ppl	ENSG00000118898	PPL
ENSMUSG00000068744	Psrc1	ENSG00000134222	PSRC1
ENSMUSG00000032487	Ptgs2	ENSG00000073756	PTGS2
ENSMUSG00000051343	Rab11fip5	ENSG00000135631	RAB11FIP5
ENSMUSG00000021062	Rab15	ENSG00000139998	RAB15
ENSMUSG00000020372	Rack1	ENSG00000204628	RACK1
ENSMUSG00000037110	Ralgapa2	ENSG00000188559	RALGAPA2
ENSMUSG00000026970	Rbms1	ENSG00000153250	RBMS1
ENSMUSG00000002458	Rgs19	ENSG00000171700	RGS19
ENSMUSG00000041845	Rhod	ENSG00000173156	RHOD
ENSMUSG00000041135	Ripk2	ENSG00000104312	RIPK2
ENSMUSG00000092837	Rpph1	ENSG00000277209	RPPH1
ENSMUSG00000022952	Runx1	ENSG00000159216	RUNX1
ENSMUSG00000042306	S100a14	ENSG00000189334	S100A14
ENSMUSG00000001020	S100a4	ENSG00000196154	S100A4
ENSMUSG00000001025	S100a6	ENSG00000197956	S100A6
ENSMUSG00000060487	Samd5	ENSG00000203727	SAMD5
ENSMUSG00000088689	Scarna17	ENSG00000251992	SCARNA17
ENSMUSG00000022123	Scel	ENSG00000136155	SCEL
ENSMUSG00000038264	Sema7a	ENSG00000138623	SEMA7A
ENSMUSG00000021403	Serpinb9b	ENSG00000170542	SERPINB9
ENSMUSG00000032261	Sh3bgrl2	ENSG00000198478	SH3BGRL2
ENSMUSG00000040918	Slc19a2	ENSG00000117479	SLC19A2
ENSMUSG00000025986	Slc39a10	ENSG00000196950	SLC39A10
ENSMUSG00000057193	Slc44a2	ENSG00000129353	SLC44A2
ENSMUSG00000040010	Slc7a5	ENSG00000103257	SLC7A5
ENSMUSG00000038963	Slco4a1	ENSG00000101187	SLCO4A1
ENSMUSG00000017002	Slpi	ENSG00000124107	SLPI
ENSMUSG00000064637	Snora20	ENSG00000207392	SNORA20
ENSMUSG00000064387	Snora73a	ENSG00000274266	SNORA73A
ENSMUSG00000065353	Snora73b	ENSG00000200087	SNORA73B
ENSMUSG00000065126	Snord104	ENSG00000199753	SNORD104
ENSMUSG00000064899	Snord118	ENSG00000200463	SNORD118
ENSMUSG00000105167	Snord43	ENSG00000263764	SNORD43
ENSMUSG00000093289	Snord92	ENSG00000264994	SNORD92
ENSMUSG00000053113	Socs3	ENSG00000184557	SOCS3
ENSMUSG00000049313	Sorl1	ENSG00000137642	SORL1
ENSMUSG00000034401	Spata6	ENSG00000132122	SPATA6
ENSMUSG00000029304	Spp1	ENSG00000118785	SPP1
ENSMUSG00000039232	Stx11	ENSG00000135604	STX11
ENSMUSG00000006800	Sulf2	ENSG00000196562	SULF2
ENSMUSG00000031098	Syt8	ENSG00000149043	SYT8
ENSMUSG00000056313	Tcim	ENSG00000176907	TCIM
ENSMUSG00000001750	Tcirg1	ENSG00000110719	TCIRG1
ENSMUSG00000035493	Tgfbi	ENSG00000120708	TGFBI
ENSMUSG00000037820	Tgm2	ENSG00000198959	TGM2
ENSMUSG00000017466	Timp2	ENSG00000035862	TIMP2
ENSMUSG00000028776	Tinagl1	ENSG00000142910	TINAGL1
ENSMUSG00000039005	Tlr4	ENSG00000136869	TLR4
ENSMUSG00000031617	Tmem184c	ENSG00000164168	TMEM184C
ENSMUSG00000030095	Tmem43	ENSG00000170876	TMEM43
ENSMUSG00000024401	Tnf	ENSG00000232810	TNF
ENSMUSG00000019850	Tnfaip3	ENSG00000118503	TNFAIP3
ENSMUSG00000062210	Tnfaip8	ENSG00000145779	TNFAIP8
ENSMUSG00000028599	Tnfrsf1b	ENSG00000028137	TNFRSF1B
ENSMUSG00000035678	Tnfsf9	ENSG00000125657	TNFSF9
ENSMUSG00000044162	Tnip3	ENSG00000050730	TNIP3
ENSMUSG00000031097	Tnni2	ENSG00000130598	TNNI2
ENSMUSG00000026414	Tnnt2	ENSG00000118194	TNNT2
ENSMUSG00000017607	Tns4	ENSG00000131746	TNS4
ENSMUSG00000041779	Tram2	ENSG00000065308	TRAM2
ENSMUSG00000050747	Trim15	ENSG00000204610	TRIM15
ENSMUSG00000073399	Trim40	ENSG00000204614	TRIM40
ENSMUSG00000025511	Tspan4	ENSG00000214063	TSPAN4
ENSMUSG00000067377	Tspan6	ENSG00000000003	TSPAN6
ENSMUSG00000072235	Tuba1a	ENSG00000167552	TUBA1A
ENSMUSG00000073002	Vamp5	ENSG00000168899	VAMP5
ENSMUSG00000026728	Vim	ENSG00000026025	VIM
ENSMUSG00000037440	Vnn1	ENSG00000112299	VNN1
ENSMUSG00000017723	Wfdc2	ENSG00000101443	WFDC2
ENSMUSG00000027803	Wwtr1	ENSG00000018408	WWTR1
ENSMUSG00000011267	Zfp296	ENSG00000170684	ZNF296
ENSMUSG00000085795	Zfp703	ENSG00000183779	ZNF703
ENSMUSG00000027663	Zmat3	ENSG00000172667	ZMAT3
ENSMUSG00000073421	H2-Ab1	ENSG00000179344	HLA-DQB1
ENSMUSG00000055413	H2-Q5	ENSG00000204632	HLA-G
ENSMUSG00000105743	Mir1949
ENSMUSG00000085972	1110028F11Rik
ENSMUSG00000097651	4930461G14Rik
ENSMUSG00000081793	5730416F02Rik
ENSMUSG00000092517	Art2a
ENSMUSG00000075010	AW112010
ENSMUSG00000095562	Erdr1
ENSMUSG00000035778	Ggta1
ENSMUSG00000069804	Gm10277
ENSMUSG00000087342	Gm12238
ENSMUSG00000073555	Gm4951
ENSMUSG00000094790	Gm6625
ENSMUSG00000036594	H2-Aa
ENSMUSG00000026535	Ifi202b
ENSMUSG00000054072	Iigp1
ENSMUSG00000043165	Lor
ENSMUSG00000075602	Ly6a
ENSMUSG00000079018	Ly6c1
ENSMUSG00000022584	Ly6c2
ENSMUSG00000022583	Ly6f
ENSMUSG00000022226	Mcpt2
ENSMUSG00000093336	Mir1954
ENSMUSG00000076948	Mir467e
ENSMUSG00000071203	Naip5
ENSMUSG00000079092	Prl2c2
ENSMUSG00000056457	Prl2c3
ENSMUSG00000037071	Scd1
ENSMUSG00000064968	Snord47
ENSMUSG00000093880	Tmem181c-ps
ENSMUSG00000079451	Tmprss11g
ENSMUSG00000000983	Wfdc18
ENSMUSG00000051341	Zfp52
