## Supplementary Table 2 - CBC gene list for "Molecular phenotyping of colorectal neoplasia shows dynamic and adaptive cancer stem cell population admixture"

ensembl_gene_id	external_gene_name	hsapiens_homolog_ensembl_gene	hsapiens_homolog_associated_gene_name
ENSMUSG00000040591	1110051M20Rik	ENSG00000149179	C11orf49
ENSMUSG00000072949	Acot1	ENSG00000184227	ACOT1
ENSMUSG00000030935	Acsm3	ENSG00000005187	ACSM3
ENSMUSG00000061393	Acvr2b	ENSG00000114739	ACVR2B
ENSMUSG00000033717	Adra2a	ENSG00000150594	ADRA2A
ENSMUSG00000029094	Afap1	ENSG00000196526	AFAP1
ENSMUSG00000033032	Afap1l1	ENSG00000157510	AFAP1L1
ENSMUSG00000036231	Agr3	ENSG00000173467	AGR3
ENSMUSG00000041323	Ak7	ENSG00000140057	AK7
ENSMUSG00000053644	Aldh7a1	ENSG00000164904	ALDH7A1
ENSMUSG00000063810	Alms1	ENSG00000116127	ALMS1
ENSMUSG00000031465	Angpt2	ENSG00000091879	ANGPT2
ENSMUSG00000071847	Apcdd1	ENSG00000154856	APCDD1
ENSMUSG00000022892	App	ENSG00000142192	APP
ENSMUSG00000004655	Aqp1	ENSG00000240583	AQP1
ENSMUSG00000024411	Aqp4	ENSG00000171885	AQP4
ENSMUSG00000033697	Arhgap39	ENSG00000147799	ARHGAP39
ENSMUSG00000021662	Arhgef28	ENSG00000214944	ARHGEF28
ENSMUSG00000037509	Arhgef4	ENSG00000136002	ARHGEF4
ENSMUSG00000049866	Arl4c	ENSG00000188042	ARL4C
ENSMUSG00000009248	Ascl2	ENSG00000183734	ASCL2
ENSMUSG00000033952	Aspm	ENSG00000066279	ASPM
ENSMUSG00000047767	Atg16l2	ENSG00000168010	ATG16L2
ENSMUSG00000034218	Atm	ENSG00000149311	ATM
ENSMUSG00000031441	Atp11a	ENSG00000068650	ATP11A
ENSMUSG00000032409	Atr	ENSG00000175054	ATR
ENSMUSG00000000142	Axin2	ENSG00000168646	AXIN2
ENSMUSG00000032263	Bckdhb	ENSG00000083123	BCKDHB
ENSMUSG00000057329	Bcl2	ENSG00000171791	BCL2
ENSMUSG00000029438	Bcl7a	ENSG00000110987	BCL7A
ENSMUSG00000072964	Bhlhb9	ENSG00000198908	BHLHB9
ENSMUSG00000061132	Blnk	ENSG00000095585	BLNK
ENSMUSG00000041147	Brca2	ENSG00000139618	BRCA2
ENSMUSG00000019945	Cabcoco1	ENSG00000183346	CABCOCO1
ENSMUSG00000028532	Cachd1	ENSG00000158966	CACHD1
ENSMUSG00000032373	Car12	ENSG00000074410	CA12
ENSMUSG00000025887	Casp12	ENSG00000204403	CASP12
ENSMUSG00000089715	Cbx6	ENSG00000183741	CBX6
ENSMUSG00000039765	Cc2d2a	ENSG00000048342	CC2D2A
ENSMUSG00000056531	Ccdc18	ENSG00000122483	CCDC18
ENSMUSG00000086158	Ccpg1os	ENSG00000261652	C15orf65
ENSMUSG00000002308	Cd320	ENSG00000167775	CD320
ENSMUSG00000005087	Cd44	ENSG00000026508	CD44
ENSMUSG00000049521	Cdc42ep1	ENSG00000128283	CDC42EP1
ENSMUSG00000055612	Cdca7	ENSG00000144354	CDCA7
ENSMUSG00000021175	Cdca7l	ENSG00000164649	CDCA7L
ENSMUSG00000040274	Cdk6	ENSG00000105810	CDK6
ENSMUSG00000033022	Cdo1	ENSG00000129596	CDO1
ENSMUSG00000026605	Cenpf	ENSG00000117724	CENPF
ENSMUSG00000024542	Cep192	ENSG00000101639	CEP192
ENSMUSG00000027035	Cers6	ENSG00000172292	CERS6
ENSMUSG00000056973	Ces1d	ENSG00000198848	CES1
ENSMUSG00000032232	Cgnl1	ENSG00000128849	CGNL1
ENSMUSG00000022504	Ciita	ENSG00000179583	CIITA
ENSMUSG00000029516	Cit	ENSG00000122966	CIT
ENSMUSG00000070803	Cited4	ENSG00000179862	CITED4
ENSMUSG00000037725	Ckap2	ENSG00000136108	CKAP2
ENSMUSG00000028255	Clca1	ENSG00000016490	CLCA1
ENSMUSG00000068547	Clca4a	ENSG00000016602	CLCA4
ENSMUSG00000074195	Clca4b	ENSG00000016602	CLCA4
ENSMUSG00000022949	Clic6	ENSG00000159212	CLIC6
ENSMUSG00000022037	Clu	ENSG00000120885	CLU
ENSMUSG00000053931	Cnn3	ENSG00000117519	CNN3
ENSMUSG00000001755	Coasy	ENSG00000068120	COASY
ENSMUSG00000025196	Cpn1	ENSG00000120054	CPN1
ENSMUSG00000023044	Csad	ENSG00000139631	CSAD
ENSMUSG00000022433	Csnk1e	ENSG00000213923	CSNK1E
ENSMUSG00000000416	Cttnbp2	ENSG00000077063	CTTNBP2
ENSMUSG00000006724	Cyp27b1	ENSG00000111012	CYP27B1
ENSMUSG00000025479	Cyp2e1	ENSG00000130649	CYP2E1
ENSMUSG00000055639	Dach1	ENSG00000276644	DACH1
ENSMUSG00000032380	Dapk2	ENSG00000035664	DAPK2
ENSMUSG00000022129	Dct	ENSG00000080166	DCT
ENSMUSG00000031562	Dctd	ENSG00000129187	DCTD
ENSMUSG00000002109	Ddb2	ENSG00000134574	DDB2
ENSMUSG00000063428	Ddo	ENSG00000203797	DDO
ENSMUSG00000030409	Dmpk	ENSG00000104936	DMPK
ENSMUSG00000037474	Dtl	ENSG00000143476	DTL
ENSMUSG00000039982	Dtx4	ENSG00000110042	DTX4
ENSMUSG00000047193	Dync2h1	ENSG00000187240	DYNC2H1
ENSMUSG00000028040	Efna4	ENSG00000243364	EFNA4
ENSMUSG00000012350	Ehf	ENSG00000135373	EHF
ENSMUSG00000027246	Ell3	ENSG00000128886	ELL3
ENSMUSG00000041112	Elmo1	ENSG00000155849	ELMO1
ENSMUSG00000022505	Emp2	ENSG00000213853	EMP2
ENSMUSG00000033857	Engase	ENSG00000167280	ENGASE
ENSMUSG00000026235	Epha4	ENSG00000116106	EPHA4
ENSMUSG00000005958	Ephb3	ENSG00000182580	EPHB3
ENSMUSG00000030929	Eri2	ENSG00000196678	ERI2
ENSMUSG00000001946	Esam	ENSG00000149564	ESAM
ENSMUSG00000058290	Espl1	ENSG00000135476	ESPL1
ENSMUSG00000026610	Esrrg	ENSG00000196482	ESRRG
ENSMUSG00000030199	Etv6	ENSG00000139083	ETV6
ENSMUSG00000021262	Evl	ENSG00000196405	EVL
ENSMUSG00000010663	Fads1	ENSG00000149485	FADS1
ENSMUSG00000050530	Fam171a1	ENSG00000148468	FAM171A1
ENSMUSG00000032657	Fam189b	ENSG00000160767	FAM189B
ENSMUSG00000029463	Fam216a	ENSG00000204856	FAM216A
ENSMUSG00000025555	Farp1	ENSG00000152767	FARP1
ENSMUSG00000032898	Fbxo21	ENSG00000135108	FBXO21
ENSMUSG00000025265	Fgd1	ENSG00000102302	FGD1
ENSMUSG00000005320	Fgfr4	ENSG00000160867	FGFR4
ENSMUSG00000041842	Fhdc1	ENSG00000137460	FHDC1
ENSMUSG00000036053	Fmnl2	ENSG00000157827	FMNL2
ENSMUSG00000034687	Fras1	ENSG00000138759	FRAS1
ENSMUSG00000022816	Fstl1	ENSG00000163430	FSTL1
ENSMUSG00000050288	Fzd2	ENSG00000180340	FZD2
ENSMUSG00000041075	Fzd7	ENSG00000155760	FZD7
ENSMUSG00000024462	Gabbr1	ENSG00000204681	GABBR1
ENSMUSG00000031451	Gas6	ENSG00000183087	GAS6
ENSMUSG00000040621	Gemin8	ENSG00000046647	GEMIN8
ENSMUSG00000027454	Gins1	ENSG00000101003	GINS1
ENSMUSG00000021552	Gkap1	ENSG00000165113	GKAP1
ENSMUSG00000030048	Gkn3	ENSG00000283586	GKN3P
ENSMUSG00000021591	Glrx	ENSG00000173221	GLRX
ENSMUSG00000053647	Gper1	ENSG00000164850	GPER1
ENSMUSG00000021340	Gpld1	ENSG00000112293	GPLD1
ENSMUSG00000001248	Gramd1a	ENSG00000089351	GRAMD1A
ENSMUSG00000019312	Grb7	ENSG00000141738	GRB7
ENSMUSG00000036523	Greb1	ENSG00000196208	GREB1
ENSMUSG00000042249	Grk3	ENSG00000100077	GRK3
ENSMUSG00000022177	Haus4	ENSG00000092036	HAUS4
ENSMUSG00000034245	Hdac11	ENSG00000163517	HDAC11
ENSMUSG00000028332	Hemgn	ENSG00000136929	HEMGN
ENSMUSG00000042606	Hirip3	ENSG00000149929	HIRIP3
ENSMUSG00000021972	Hmbox1	ENSG00000147421	HMBOX1
ENSMUSG00000056758	Hmga2	ENSG00000149948	HMGA2
ENSMUSG00000053414	Hunk	ENSG00000142149	HUNK
ENSMUSG00000041025	Iffo2	ENSG00000169991	IFFO2
ENSMUSG00000060591	Ifitm2	ENSG00000185201	IFITM2
ENSMUSG00000025492	Ifitm3	ENSG00000142089	IFITM3
ENSMUSG00000030323	Ift122	ENSG00000163913	IFT122
ENSMUSG00000017493	Igfbp4	ENSG00000141753	IGFBP4
ENSMUSG00000040717	Il17rd	ENSG00000144730	IL17RD
ENSMUSG00000032178	Ilf3	ENSG00000129351	ILF3
ENSMUSG00000056899	Immp2l	ENSG00000184903	IMMP2L
ENSMUSG00000062867	Impdh2	ENSG00000178035	IMPDH2
ENSMUSG00000051495	Irf2bp2	ENSG00000168264	IRF2BP2
ENSMUSG00000055980	Irs1	ENSG00000169047	IRS1
ENSMUSG00000019139	Isyna1	ENSG00000105655	ISYNA1
ENSMUSG00000032702	Kank1	ENSG00000107104	KANK1
ENSMUSG00000035165	Kcne3	ENSG00000175538	KCNE3
ENSMUSG00000009545	Kcnq1	ENSG00000053918	KCNQ1
ENSMUSG00000028357	Kif12	ENSG00000136883	KIF12
ENSMUSG00000003779	Kif20a	ENSG00000112984	KIF20A
ENSMUSG00000042155	Klhl23	ENSG00000213160	KLHL23
ENSMUSG00000062901	Klhl24	ENSG00000114796	KLHL24
ENSMUSG00000029312	Klhl8	ENSG00000145332	KLHL8
ENSMUSG00000006777	Krt23	ENSG00000108244	KRT23
ENSMUSG00000040213	Kyat3	ENSG00000137944	KYAT3
ENSMUSG00000026639	Lamb3	ENSG00000196878	LAMB3
ENSMUSG00000026000	Lancl1	ENSG00000115365	LANCL1
ENSMUSG00000004383	Large1	ENSG00000133424	LARGE1
ENSMUSG00000021998	Lcp1	ENSG00000136167	LCP1
ENSMUSG00000021539	Lect2	ENSG00000145826	LECT2
ENSMUSG00000020140	Lgr5	ENSG00000139292	LGR5
ENSMUSG00000020451	Limk2	ENSG00000182541	LIMK2
ENSMUSG00000030725	Lipt2	ENSG00000175536	LIPT2
ENSMUSG00000033446	Lpar6	ENSG00000139679	LPAR6
ENSMUSG00000030029	Lrig1	ENSG00000144749	LRIG1
ENSMUSG00000032184	Lysmd2	ENSG00000140280	LYSMD2
ENSMUSG00000025151	Maged1	ENSG00000179222	MAGED1
ENSMUSG00000038886	Man2a2	ENSG00000196547	MAN2A2
ENSMUSG00000044345	Marveld1	ENSG00000155254	MARVELD1
ENSMUSG00000071856	Mcc	ENSG00000171444	MCC
ENSMUSG00000027353	Mcm8	ENSG00000125885	MCM8
ENSMUSG00000058006	Mdn1	ENSG00000112159	MDN1
ENSMUSG00000027684	Mecom	ENSG00000085276	MECOM
ENSMUSG00000074480	Mex3a	ENSG00000254726	MEX3A
ENSMUSG00000030605	Mfge8	ENSG00000140545	MFGE8
ENSMUSG00000089661	Mia	ENSG00000261857	MIA
ENSMUSG00000033307	Mif	ENSG00000240972	MIF
ENSMUSG00000047534	Mis18bp1	ENSG00000129534	MIS18BP1
ENSMUSG00000021245	Mlh3	ENSG00000119684	MLH3
ENSMUSG00000038342	Mlxip	ENSG00000175727	MLXIP
ENSMUSG00000052373	Mpp3	ENSG00000161647	MPP3
ENSMUSG00000026566	Mpzl1	ENSG00000197965	MPZL1
ENSMUSG00000070305	Mpzl3	ENSG00000160588	MPZL3
ENSMUSG00000054256	Msi1	ENSG00000135097	MSI1
ENSMUSG00000022346	Myc	ENSG00000136997	MYC
ENSMUSG00000028654	Mycl	ENSG00000116990	MYCL
ENSMUSG00000018417	Myo1b	ENSG00000128641	MYO1B
ENSMUSG00000058799	Nap1l1	ENSG00000187109	NAP1L1
ENSMUSG00000044968	Napepld	ENSG00000161048	NAPEPLD
ENSMUSG00000009418	Nav1	ENSG00000134369	NAV1
ENSMUSG00000032216	Nedd4	ENSG00000069869	NEDD4
ENSMUSG00000040195	Nemp1	ENSG00000166881	NEMP1
ENSMUSG00000028565	Nfia	ENSG00000162599	NFIA
ENSMUSG00000055053	Nfic	ENSG00000141905	NFIC
ENSMUSG00000021068	Nin	ENSG00000100503	NIN
ENSMUSG00000038058	Nod1	ENSG00000106100	NOD1
ENSMUSG00000026923	Notch1	ENSG00000148400	NOTCH1
ENSMUSG00000027878	Notch2	ENSG00000134250	NOTCH2
ENSMUSG00000032292	Nr2e3	ENSG00000278570	NR2E3
ENSMUSG00000032311	Nrg4	ENSG00000169752	NRG4
ENSMUSG00000039114	Nrn1	ENSG00000124785	NRN1
ENSMUSG00000039481	Nrtn	ENSG00000171119	NRTN
ENSMUSG00000006476	Nsmf	ENSG00000165802	NSMF
ENSMUSG00000017176	Nt5c3b	ENSG00000141698	NT5C3B
ENSMUSG00000022026	Olfm4	ENSG00000102837	OLFM4
ENSMUSG00000028587	Orc1	ENSG00000085840	ORC1
ENSMUSG00000029247	Paics	ENSG00000128050	PAICS
ENSMUSG00000044702	Palb2	ENSG00000083093	PALB2
ENSMUSG00000052534	Pbx1	ENSG00000185630	PBX1
ENSMUSG00000036422	Pcdh8	ENSG00000136099	PCDH8
ENSMUSG00000040618	Pck2	ENSG00000100889	PCK2
ENSMUSG00000030671	Pde3b	ENSG00000152270	PDE3B
ENSMUSG00000021684	Pde8b	ENSG00000113231	PDE8B
ENSMUSG00000025856	Pdgfa	ENSG00000197461	PDGFA
ENSMUSG00000034021	Pds5b	ENSG00000083642	PDS5B
ENSMUSG00000021846	Peli2	ENSG00000139946	PELI2
ENSMUSG00000040669	Phc1	ENSG00000111752	PHC1
ENSMUSG00000038116	Phf20	ENSG00000025293	PHF20
ENSMUSG00000033149	Phldb2	ENSG00000144824	PHLDB2
ENSMUSG00000044340	Phlpp1	ENSG00000081913	PHLPP1
ENSMUSG00000039361	Picalm	ENSG00000073921	PICALM
ENSMUSG00000056220	Pla2g4a	ENSG00000116711	PLA2G4A
ENSMUSG00000024998	Plce1	ENSG00000138193	PLCE1
ENSMUSG00000030701	Plekhb1	ENSG00000021300	PLEKHB1
ENSMUSG00000028517	Plpp3	ENSG00000162407	PLPP3
ENSMUSG00000016382	Pls3	ENSG00000102024	PLS3
ENSMUSG00000053646	Plxnb1	ENSG00000164050	PLXNB1
ENSMUSG00000036833	Pnpla7	ENSG00000130653	PNPLA7
ENSMUSG00000040596	Pogk	ENSG00000143157	POGK
ENSMUSG00000034064	Poglut1	ENSG00000163389	POGLUT1
ENSMUSG00000038644	Pold1	ENSG00000062822	POLD1
ENSMUSG00000007080	Pole	ENSG00000177084	POLE
ENSMUSG00000038425	Poli	ENSG00000101751	POLI
ENSMUSG00000026181	Ppm1f	ENSG00000100034	PPM1F
ENSMUSG00000032827	Ppp1r9a	ENSG00000158528	PPP1R9A
ENSMUSG00000041577	Prelp	ENSG00000188783	PRELP
ENSMUSG00000038225	Primpol	ENSG00000164306	PRIMPOL
ENSMUSG00000005034	Prkacb	ENSG00000142875	PRKACB
ENSMUSG00000024070	Prkd3	ENSG00000115825	PRKD3
ENSMUSG00000023007	Prpf40b	ENSG00000110844	PRPF40B
ENSMUSG00000025742	Prps2	ENSG00000101911	PRPS2
ENSMUSG00000039262	Prrc2b	ENSG00000130723	PRRC2B
ENSMUSG00000039405	Prss23	ENSG00000150687	PRSS23
ENSMUSG00000017221	Psmd3	ENSG00000108344	PSMD3
ENSMUSG00000068744	Psrc1	ENSG00000134222	PSRC1
ENSMUSG00000033278	Ptprm	ENSG00000173482	PTPRM
ENSMUSG00000030223	Ptpro	ENSG00000151490	PTPRO
ENSMUSG00000013236	Ptprs	ENSG00000105426	PTPRS
ENSMUSG00000043587	Pxylp1	ENSG00000155893	PXYLP1
ENSMUSG00000036327	Qsox2	ENSG00000165661	QSOX2
ENSMUSG00000059060	Rad51b	ENSG00000182185	RAD51B
ENSMUSG00000031453	Rasa3	ENSG00000185989	RASA3
ENSMUSG00000049907	Rasl11b	ENSG00000128045	RASL11B
ENSMUSG00000042129	Rassf4	ENSG00000107551	RASSF4
ENSMUSG00000026430	Rassf5	ENSG00000266094	RASSF5
ENSMUSG00000038930	Rccd1	ENSG00000166965	RCCD1
ENSMUSG00000069456	Rdh16	ENSG00000139547	RDH16
ENSMUSG00000022018	Rgcc	ENSG00000102760	RGCC
ENSMUSG00000048027	Rgmb	ENSG00000174136	RGMB
ENSMUSG00000029101	Rgs12	ENSG00000159788	RGS12
ENSMUSG00000020282	Rhbdf1	ENSG00000007384	RHBDF1
ENSMUSG00000021589	Rhobtb3	ENSG00000164292	RHOBTB3
ENSMUSG00000029130	Rnf32	ENSG00000105982	RNF32
ENSMUSG00000034177	Rnf43	ENSG00000108375	RNF43
ENSMUSG00000040446	Rprd1a	ENSG00000141425	RPRD1A
ENSMUSG00000040928	S100pbp	ENSG00000116497	S100PBP
ENSMUSG00000070304	Scn2b	ENSG00000149575	SCN2B
ENSMUSG00000017009	Sdc4	ENSG00000124145	SDC4
ENSMUSG00000039364	Sectm1b	ENSG00000141574	SECTM1
ENSMUSG00000057969	Sema3b	ENSG00000012171	SEMA3B
ENSMUSG00000038264	Sema7a	ENSG00000138623	SEMA7A
ENSMUSG00000032009	Sesn3	ENSG00000149212	SESN3
ENSMUSG00000042272	Sestd1	ENSG00000187231	SESTD1
ENSMUSG00000018822	Sfrp5	ENSG00000120057	SFRP5
ENSMUSG00000019970	Sgk1	ENSG00000118515	SGK1
ENSMUSG00000044461	Shisa2	ENSG00000180730	SHISA2
ENSMUSG00000024597	Slc12a2	ENSG00000064651	SLC12A2
ENSMUSG00000059336	Slc14a1	ENSG00000141469	SLC14A1
ENSMUSG00000044367	Slc16a13	ENSG00000174327	SLC16A13
ENSMUSG00000040918	Slc19a2	ENSG00000117479	SLC19A2
ENSMUSG00000026205	Slc23a3	ENSG00000213901	SLC23A3
ENSMUSG00000027359	Slc27a2	ENSG00000140284	SLC27A2
ENSMUSG00000025986	Slc39a10	ENSG00000196950	SLC39A10
ENSMUSG00000057193	Slc44a2	ENSG00000129353	SLC44A2
ENSMUSG00000025790	Slco3a1	ENSG00000176463	SLCO3A1
ENSMUSG00000028949	Smarcd3	ENSG00000082014	SMARCD3
ENSMUSG00000001761	Smo	ENSG00000128602	SMO
ENSMUSG00000023886	Smoc2	ENSG00000112562	SMOC2
ENSMUSG00000041476	Smpx	ENSG00000091482	SMPX
ENSMUSG00000038301	Snx10	ENSG00000086300	SNX10
ENSMUSG00000026600	Soat1	ENSG00000057252	SOAT1
ENSMUSG00000031626	Sorbs2	ENSG00000154556	SORBS2
ENSMUSG00000029093	Sorcs2	ENSG00000184985	SORCS2
ENSMUSG00000027227	Sord	ENSG00000140263	SORD
ENSMUSG00000076431	Sox4	ENSG00000124766	SOX4
ENSMUSG00000000567	Sox9	ENSG00000125398	SOX9
ENSMUSG00000002055	Spag5	ENSG00000076382	SPAG5
ENSMUSG00000024352	Spata24	ENSG00000170469	SPATA24
ENSMUSG00000043065	Spice1	ENSG00000163611	SPICE1
ENSMUSG00000041974	Spidr	ENSG00000164808	SPIDR
ENSMUSG00000022519	Srl	ENSG00000185739	SRL
ENSMUSG00000027030	Stk39	ENSG00000198648	STK39
ENSMUSG00000084174	Sycn	ENSG00000179751	SYCN
ENSMUSG00000039178	Tbc1d19	ENSG00000109680	TBC1D19
ENSMUSG00000033083	Tbc1d4	ENSG00000136111	TBC1D4
ENSMUSG00000031709	Tbc1d9	ENSG00000109436	TBC1D9
ENSMUSG00000036667	Tcaf1	ENSG00000198420	TCAF1
ENSMUSG00000029851	Tcaf2	ENSG00000170379	TCAF2
ENSMUSG00000000782	Tcf7	ENSG00000081059	TCF7
ENSMUSG00000030796	Tead2	ENSG00000074219	TEAD2
ENSMUSG00000090626	Tex9	ENSG00000151575	TEX9
ENSMUSG00000027082	Tfpi	ENSG00000003436	TFPI
ENSMUSG00000047407	Tgif1	ENSG00000177426	TGIF1
ENSMUSG00000062175	Tgif2	ENSG00000118707	TGIF2
ENSMUSG00000002489	Tiam1	ENSG00000156299	TIAM1
ENSMUSG00000046688	Tifa	ENSG00000145365	TIFA
ENSMUSG00000039994	Timeless	ENSG00000111602	TIMELESS
ENSMUSG00000027995	Tlr2	ENSG00000137462	TLR2
ENSMUSG00000033767	Tmem131l	ENSG00000121210	TMEM131L
ENSMUSG00000024736	Tmem132a	ENSG00000006118	TMEM132A
ENSMUSG00000029782	Tmem209	ENSG00000146842	TMEM209
ENSMUSG00000038079	Tmem237	ENSG00000155755	TMEM237
ENSMUSG00000026411	Tmem9	ENSG00000116857	TMEM9
ENSMUSG00000044469	Tnfaip8l1	ENSG00000185361	TNFAIP8L1
ENSMUSG00000060548	Tnfrsf19	ENSG00000127863	TNFRSF19
ENSMUSG00000039304	Tnfsf10	ENSG00000121858	TNFSF10
ENSMUSG00000020422	Tns3	ENSG00000136205	TNS3
ENSMUSG00000017607	Tns4	ENSG00000131746	TNS4
ENSMUSG00000029833	Trim24	ENSG00000122779	TRIM24
ENSMUSG00000051675	Trim32	ENSG00000119401	TRIM32
ENSMUSG00000018548	Trim37	ENSG00000108395	TRIM37
ENSMUSG00000027189	Trim44	ENSG00000166326	TRIM44
ENSMUSG00000028152	Tspan5	ENSG00000168785	TSPAN5
ENSMUSG00000034848	Ttc21b	ENSG00000123607	TTC21B
ENSMUSG00000030555	Ttc23	ENSG00000103852	TTC23
ENSMUSG00000073988	Ttpa	ENSG00000137561	TTPA
ENSMUSG00000045136	Tubb2b	ENSG00000137285	TUBB2B
ENSMUSG00000021830	Txndc16	ENSG00000087301	TXNDC16
ENSMUSG00000029591	Ung	ENSG00000076248	UNG
ENSMUSG00000019820	Utrn	ENSG00000152818	UTRN
ENSMUSG00000033721	Vav3	ENSG00000134215	VAV3
ENSMUSG00000037440	Vnn1	ENSG00000112299	VNN1
ENSMUSG00000066643	Wdr35	ENSG00000118965	WDR35
ENSMUSG00000073434	Wdr90	ENSG00000161996	WDR90
ENSMUSG00000041058	Wwp1	ENSG00000123124	WWP1
ENSMUSG00000027803	Wwtr1	ENSG00000018408	WWTR1
ENSMUSG00000026187	Xrcc5	ENSG00000079246	XRCC5
ENSMUSG00000047434	Xxylt1	ENSG00000173950	XXYLT1
ENSMUSG00000053110	Yap1	ENSG00000137693	YAP1
ENSMUSG00000049823	Zbtb12	ENSG00000204366	ZBTB12
ENSMUSG00000056459	Zbtb25	ENSG00000089775	ZBTB25
ENSMUSG00000040433	Zbtb38	ENSG00000177311	ZBTB38
ENSMUSG00000047749	Zc3hav1l	ENSG00000146858	ZC3HAV1L
ENSMUSG00000038872	Zfhx3	ENSG00000140836	ZFHX3
ENSMUSG00000029587	Zfp12	ENSG00000164631	ZNF12
ENSMUSG00000039967	Zfp292	ENSG00000188994	ZNF292
ENSMUSG00000015597	Zfp318	ENSG00000171467	ZNF318
ENSMUSG00000024276	Zfp397	ENSG00000186812	ZNF397
ENSMUSG00000060206	Zfp462	ENSG00000148143	ZNF462
ENSMUSG00000039081	Zfp503	ENSG00000165655	ZNF503
ENSMUSG00000045598	Zfp553	ENSG00000180035	ZNF48
ENSMUSG00000078768	Zfp566	ENSG00000186017	ZNF566
ENSMUSG00000028358	Zfp618	ENSG00000157657	ZNF618
ENSMUSG00000040209	Zfp704	ENSG00000164684	ZNF704
ENSMUSG00000031907	Zfp90	ENSG00000184939	ZFP90
ENSMUSG00000020472	Zkscan17	ENSG00000162714	ZNF496
ENSMUSG00000043872	Zmym1	ENSG00000197056	ZMYM1
ENSMUSG00000041961	Znrf3	ENSG00000183579	ZNRF3
ENSMUSG00000036086	Zranb3	ENSG00000121988	ZRANB3
ENSMUSG00000045466	Zfp956	ENSG00000269343	ZNF587B
ENSMUSG00000045466	Zfp956	ENSG00000178935	ZNF552
ENSMUSG00000086968	4933431E20Rik
ENSMUSG00000072893	4933439C10Rik
ENSMUSG00000097415	AU020206
ENSMUSG00000085133	B930095G15Rik
ENSMUSG00000056025	Clca3a1
ENSMUSG00000097585	E230029C05Rik
ENSMUSG00000036594	H2-Aa
ENSMUSG00000060586	H2-Eb1
ENSMUSG00000031802	Phxr4
ENSMUSG00000028327	Stra6l
ENSMUSG00000018211	Wfdc15b
ENSMUSG00000031365	Zfp275
ENSMUSG00000072653	Zfp783
